# Single-cell sequencing of developing human gut reveals transcriptional links to childhood Crohn’s disease

**DOI:** 10.1101/2020.02.06.937110

**Authors:** Rasa Elmentaite, Alexander Ross, Kylie R. James, Daniel Ortmann, Tomas Gomes, Kenny Roberts, Komal Nayak, Liz Tuck, Omer Ali Bayraktar, Robert Heuschkel, Ludovic Vallier, Sarah A. Teichmann, Matthias Zilbauer

## Abstract

Human gut development requires the orchestrated interaction of various differentiating cell types. Here we generate an in-depth single-cell map of the developing human intestine at 6–10 weeks post-conception, a period marked by crypt-villus formation. Our analysis reveals the transcriptional profile of cycling epithelial precursor cells, which are distinct from LGR5-expressing cells. We use computational analyses to show that these cells contribute to differentiated cell subsets directly and indirectly via the generation of LGR5-expressing stem cells and receive signals from the surrounding mesenchymal cells. Furthermore, we draw parallels between the transcriptomes of *ex vivo* tissues and *in vitro* fetal organoids, revealing the maturation of organoid cultures in a dish. Lastly, we compare scRNAseq profiles from paediatric Crohn’s disease epithelium alongside matched healthy controls to reveal disease associated changes in epithelial composition. Contrasting these with the fetal profiles reveals re-activation of fetal transcription factors in Crohn’s disease epithelium. Our study provides a unique resource, available at **www.gutcellatlas.org**, and underscores the importance of unravelling fetal development in understanding disease.
