## Supplemental Tables for "Single-cell sequencing of developing human gut reveals transcriptional links to childhood Crohn’s disease"

### Sheet: Fetal samples
Run ID	donor_num	PCW	CRL	region	viability %	purification	Enrichment strategy
4918STDY7321513	1	F6.1	17	DU	80	none	total
4918STDY7321514	1	F6.1	17	IL	96	none	total
4918STDY7321515	1	F6.1	17	CO	95	none	total
4918STDY7317585	2	F8.4	32	DU	86	none	total
4918STDY7317586	2	F8.4	32	IL	93	none	total
4918STDY7317587	2	F8.4	32	CO	92	none	total
4918STDY7421297	3	F10.2	49	DU	80	MACS	pos
4918STDY7421298	3	F10.2	49	IL	71	MACS	pos
4918STDY7421299	3	F10.2	49	CO	89	MACS	pos
4918STDY7426904	4	F6.7	22	DU	94	MACS	pos
4918STDY7426905	4	F6.7	22	IL	82	MACS	pos
4918STDY7426906	4	F6.7	22	CO	71	MACS	pos
4918STDY7426907	5	F6.9	23	DU	95	MACS	pos
4918STDY7426908	5	F6.9	23	IL	85	MACS	pos
4918STDY7426909	5	F6.9	23	CO	70	MACS	pos
4918STDY7693757	6	F9.2	41	DU	76	MACS	pos
4918STDY7693758	6	F9.2	41	IL	84	MACS	pos
4918STDY7693759	6	F9.2	41	CO	93	MACS	pos
4918STDY7693760	7	F7.9	31	DU	74	MACS	pos
4918STDY7693761	7	F7.9	31	IL	89	MACS	pos
4918STDY7693762	7	F7.9	31	CO	73	MACS	pos
4918STDY7693763	6	F9.2	41	DU	80	MACS	neg
4918STDY7717783	8	F9.9	46	DU	79	MACS	pos
4918STDY7717784	8	F9.9	46	IL	82	MACS	pos
4918STDY7717785	8	F9.9	46	CO	76	MACS	pos
4918STDY7717787	8	F9.9	46	DU	84	MACS	neg
4918STDY7717788	8	F9.9	46	IL	80	MACS	neg
4918STDY7717789	8	F9.9	46	CO	88	MACS	neg
4918STDY7718972	9	F10	47	DU	69	MACS	neg
4918STDY7718973	9	F10	47	IL	56	MACS	neg
4918STDY7718974	9	F10	47	CO	89	MACS	neg
4918STDY7718975	9	F10	47	DU	68	MACS	pos
4918STDY7718976	9	F10	47	IL	56	MACS	pos
4918STDY7718977	9	F10	47	CO	93	MACS	pos
				Average viability	81.4118

### Sheet: Organoid samples
Run ID	sample_id	Condition	source
4918STDY7426910	TIp12038	p1	PCW 6.4
4918STDY7426911	TIp12039	p1	PCW 5.4
4918STDY7590324	p172038	p17	PCW 6.4
4918STDY7590325	p172039	p17	PCW 5.4
4918STDY8366754	2206_p2_RSPO	WNT3Aneg	PCW 6.5
4918STDY8366756	2206_p2_WNT3A	WNT3Apos	PCW 6.7

### Sheet: Pediatric samples
Run ID	Sample name	Diagnosis	Age	Type
4918STDY7333456	T036	Normal control	4	Paediatric biopsy
4918STDY7702680	T110	Normal control	4	Paediatric biopsy
4918STDY7844899	T161	Normal control	4	Paediatric biopsy
4918STDY7447825	T057	Normal control	6	Paediatric biopsy
4918STDY7923744	T182	Normal control	9	Paediatric biopsy
4918STDY7389431	T44	Normal control	10	Paediatric biopsy
4918STDY7274839	T024	Normal control	12	Paediatric biopsy
4918STDY7962470	T197	Crohn Disease	9	Paediatric biopsy
4918STDY7844898	T160	Normal control	10	Paediatric biopsy
4918STDY7901096	T176	Crohn Disease	11	Paediatric biopsy
4918STDY7273965	T019	Crohn Disease	12	Paediatric biopsy
4918STDY7982703	T202	Crohn Disease	12	Paediatric biopsy
4918STDY7273964	T017	Crohn Disease	13	Paediatric biopsy
4918STDY7933270	T189	Crohn Disease	13	Paediatric biopsy
4918STDY7982702	T203	Crohn Disease	14	Paediatric biopsy

### Sheet: Organoid culture conditions
Basal Organoid medium = ADF+++	Final concentration
Products from Gibco by Thermo Fisher Scientific
Advanced DMEM/F12 (ADF)	1x
GlutaMax	2 mM
HEPES buffer	10 mM
Penicillin/Streptomycin	0.5 U/ml
Complete medium	Final concentration
ADF+++ (see above)	27% (vol/vol)
WNT3A conditioned medium (DMEM in WNT3A- condition)	50 % (vol/vol)
RSPO conditioned medium	20 % (vol/vol)
Primocin (Invivogen, San Diego, CA, USA)	500 μg/mL
B-27® Supplement (Invitrogen, Carlsbad, CA, USA)	1x
Nicotinamide (Sigma, St. Louis, MO, USA)	10 mM
N-Acetylcysteine (Sigma, St. Louis, MO, USA)	1.25 mM
A-83-01 (Tocris, Bristol, UK)	500 nM
SB202190 (Sigma, St. Louis, MO, USA)	10 μM
Murine EGF (Invitrogen, Carlsbad, CA, USA)	50 ng/mL
Murine Noggin (Peprotech, Rocky Hill, NJ, USA)	100 ng/mL
